# A method to disentangle enhancer-gene interactions from latent factors in single-cell multi-omics data

**DOI:** 10.64898/2026.11.24.768923

**Authors:** Ngoc Duc Nguyen, Michelle T. McNulty, Gyuhee Kim, Seong Kyu Han, Matthew G. Sampson, Dongwon Lee

## Abstract

Mapping regulatory elements to their target genes in the cell types relevant to disease is essential for interpreting non-coding variants identified by genome-wide association studies. Single-cell multiome data, which simultaneously measure accessible chromatin and gene expression per cell, allow such peak–gene links to be inferred within individual cell types. However, shared technical and biological variation across genes and peaks, such as cell cycle, cell quality, and inter-sample differences, creates spurious links, while including sample covariates to control for this variation inadvertently removes true genotype-driven links. To address this trade-off, we developed CREMAP (<u>C</u>ovariance-of-<u>R</u>esiduals-based <u>E</u>nhancer-gene <u>Map</u>ping), a statistical method that estimates shared variation as latent factors from the data and adjusts for them before testing each peak–gene pair. Using CRISPRi perturbation experiments and fine-mapped eQTLs as validation benchmarks, we demonstrate that CREMAP improves the accuracy of inferred peak–gene links compared with existing methods across two cell lines and 13 cell types from human bone marrow, brain, and kidney. In kidney proximal tubule cells, CREMAP retains eQTL- supported and allele-specific links that standard approaches miss when samples are included as covariates. Furthermore, its latent factors capture previously unrecognized global signatures, including a tubular injury program. CREMAP thus enables accurate cell-type-specific peak–gene mapping from single-cell multiome data while preserving genuine genetic regulatory effects.
