## Supplementary Tables for "A method to disentangle enhancer-gene interactions from latent factors in single-cell multi-omics data"

### Sheet: Table S1
Dataset	Validation set	Primary set	Method	Links called (FDR < 0.05)	Positives hit	Recall at FDR < 0.05 (%)	Enrichment–recall AUC
K562	CRISPRi	Yes	Signac	59	35	9.51	2.74
K562	CRISPRi	Yes	FigR	19	12	3.25	1.875
K562	CRISPRi	Yes	fasthurdle	23	16	4.35	1.825
K562	CRISPRi	Yes	scMultiMap	141	60	16.3	2.203
K562	CRISPRi	Yes	CREMAP	34	26	7.07	2.464
GM12878	Geuvadis LCL	Yes	Signac	5426	826	1.51	1.064
GM12878	Geuvadis LCL	Yes	FigR	2930	526	0.96	1.149
GM12878	Geuvadis LCL	Yes	fasthurdle	2290	427	0.79	1.129
GM12878	Geuvadis LCL	Yes	scMultiMap	14366	2865	5.24	1.178
GM12878	Geuvadis LCL	Yes	CREMAP	4868	1293	2.36	1.219
GM12878	GTEx EBV-transformed lymphocytes	No	Signac	794	67	0.75	1.073
GM12878	GTEx EBV-transformed lymphocytes	No	FigR	334	47	0.53	1.299
GM12878	GTEx EBV-transformed lymphocytes	No	fasthurdle	537	164	1.85	1.294
GM12878	GTEx EBV-transformed lymphocytes	No	scMultiMap	2521	539	6.05	1.319
GM12878	GTEx EBV-transformed lymphocytes	No	CREMAP	1056	345	3.88	1.304
GM12878	OneK1K B naive	No	Signac	693	297	2.33	1.309
GM12878	OneK1K B naive	No	FigR	414	130	1.02	1.377
GM12878	OneK1K B naive	No	fasthurdle	912	436	3.44	1.272
GM12878	OneK1K B naive	No	scMultiMap	4828	2166	17	1.549
GM12878	OneK1K B naive	No	CREMAP	2073	1132	8.89	1.6
GM12878	OneK1K B memory	No	Signac	586	207	2.46	1.318
GM12878	OneK1K B memory	No	FigR	426	96	1.14	1.36
GM12878	OneK1K B memory	No	fasthurdle	845	349	4.17	1.306
GM12878	OneK1K B memory	No	scMultiMap	4217	1715	20.4	1.532
GM12878	OneK1K B memory	No	CREMAP	1717	847	10.08	1.655
GM12878	OneK1K B intermediate	No	Signac	520	224	3.09	1.408
GM12878	OneK1K B intermediate	No	FigR	316	145	2	1.498
GM12878	OneK1K B intermediate	No	fasthurdle	548	338	4.68	1.358
GM12878	OneK1K B intermediate	No	scMultiMap	3195	1652	22.77	1.789
GM12878	OneK1K B intermediate	No	CREMAP	1286	912	12.57	1.866
GM12878	GTEx Whole Blood	No	Signac	3015	499	1.22	1.081
GM12878	GTEx Whole Blood	No	FigR	1717	266	0.65	1.137
GM12878	GTEx Whole Blood	No	fasthurdle	1592	422	1.04	1.101
GM12878	GTEx Whole Blood	No	scMultiMap	8645	2155	5.29	1.166
GM12878	GTEx Whole Blood	No	CREMAP	2713	1012	2.48	1.201

### Sheet: Table S2
Cell line	Factor	Category	Gene set	MSigDB name	Size	NES	FDR
GM12878	1	Proliferation	E2F targets	HALLMARK_E2F_TARGETS	196	2.181	3.52e-12
GM12878	1	Proliferation	G2/M checkpoint	HALLMARK_G2M_CHECKPOINT	190	2.1	1.46e-10
GM12878	1	Proliferation	Mitotic spindle	HALLMARK_MITOTIC_SPINDLE	197	-0.959	0.609
GM12878	1	Proliferation	MYC targets V1	HALLMARK_MYC_TARGETS_V1	195	1.178	0.0738
GM12878	1	Proliferation	MYC targets V2	HALLMARK_MYC_TARGETS_V2	57	-1.397	0.0483
GM12878	1	Proliferation	p53 pathway	HALLMARK_P53_PATHWAY	195	-1.424	0.00543
GM12878	1	DNA damage	DNA repair	HALLMARK_DNA_REPAIR	147	0.911	0.765
GM12878	1	DNA damage	UV response down	HALLMARK_UV_RESPONSE_DN	139	-1.165	0.193
GM12878	1	DNA damage	UV response up	HALLMARK_UV_RESPONSE_UP	155	-1.353	0.0281
GM12878	1	Metabolic	Bile acid metabolism	HALLMARK_BILE_ACID_METABOLISM	110	-1.331	0.0517
GM12878	1	Metabolic	Cholesterol homeostasis	HALLMARK_CHOLESTEROL_HOMEOSTASIS	73	-1.718	0.000219
GM12878	1	Metabolic	Fatty acid metabolism	HALLMARK_FATTY_ACID_METABOLISM	156	-1.61	0.000264
GM12878	1	Metabolic	Glycolysis	HALLMARK_GLYCOLYSIS	198	-1.271	0.0557
GM12878	1	Metabolic	Heme metabolism	HALLMARK_HEME_METABOLISM	191	-1.23	0.0882
GM12878	1	Metabolic	Oxidative phosphorylation	HALLMARK_OXIDATIVE_PHOSPHORYLATION	185	-1.642	3.36e-05
GM12878	1	Metabolic	Xenobiotic metabolism	HALLMARK_XENOBIOTIC_METABOLISM	195	-1.624	3.96e-05
GM12878	1	Pathway	Apoptosis	HALLMARK_APOPTOSIS	159	-1.559	0.000649
GM12878	1	Pathway	Hypoxia	HALLMARK_HYPOXIA	194	-1.481	0.00228
GM12878	1	Pathway	Protein secretion	HALLMARK_PROTEIN_SECRETION	95	-0.923	0.646
GM12878	1	Pathway	Reactive oxygen species pathway	HALLMARK_REACTIVE_OXYGEN_SPECIES_PATHWAY	48	-1.219	0.19
GM12878	1	Pathway	Unfolded protein response	HALLMARK_UNFOLDED_PROTEIN_RESPONSE	108	1.861	2.31e-05
GM12878	1	Signaling	Androgen response	HALLMARK_ANDROGEN_RESPONSE	96	-1.143	0.245
GM12878	1	Signaling	Estrogen response early	HALLMARK_ESTROGEN_RESPONSE_EARLY	193	-1.419	0.00609
GM12878	1	Signaling	Estrogen response late	HALLMARK_ESTROGEN_RESPONSE_LATE	195	-1.394	0.00886
GM12878	1	Signaling	Hedgehog signaling	HALLMARK_HEDGEHOG_SIGNALING	36	-1.592	0.0078
GM12878	1	Signaling	KRAS signaling down	HALLMARK_KRAS_SIGNALING_DN	194	-1.157	0.185
GM12878	1	Signaling	KRAS signaling up	HALLMARK_KRAS_SIGNALING_UP	197	-1.682	7.57e-06
GM12878	1	Signaling	mTORC1 signaling	HALLMARK_MTORC1_SIGNALING	195	-1.315	0.0338
GM12878	1	Signaling	Notch signaling	HALLMARK_NOTCH_SIGNALING	32	-1.723	0.000649
GM12878	1	Signaling	PI3K/AKT/mTOR signaling	HALLMARK_PI3K_AKT_MTOR_SIGNALING	104	-0.988	0.537
GM12878	1	Signaling	TGF-β signaling	HALLMARK_TGF_BETA_SIGNALING	54	-1.413	0.0434
GM12878	1	Signaling	TNF-α signaling via NF-κB	HALLMARK_TNFA_SIGNALING_VIA_NFKB	198	-2.129	1.89e-19
GM12878	1	Signaling	WNT/β-catenin signaling	HALLMARK_WNT_BETA_CATENIN_SIGNALING	42	-1.292	0.126
GM12878	1	Development	Adipogenesis	HALLMARK_ADIPOGENESIS	194	-1.546	0.000476
GM12878	1	Development	Angiogenesis	HALLMARK_ANGIOGENESIS	35	-1.871	3.09e-05
GM12878	1	Development	Epithelial mesenchymal transition	HALLMARK_EPITHELIAL_MESENCHYMAL_TRANSITION	195	-1.709	4.4e-06
GM12878	1	Development	Myogenesis	HALLMARK_MYOGENESIS	197	-1.374	0.012
GM12878	1	Development	Pancreas beta cells	HALLMARK_PANCREAS_BETA_CELLS	40	1.566	0.0208
GM12878	1	Development	Spermatogenesis	HALLMARK_SPERMATOGENESIS	130	1.292	0.0281
GM12878	1	Cellular component	Apical junction	HALLMARK_APICAL_JUNCTION	194	-1.565	0.000305
GM12878	1	Cellular component	Apical surface	HALLMARK_APICAL_SURFACE	43	-1.628	0.00514
GM12878	1	Cellular component	Peroxisome	HALLMARK_PEROXISOME	104	-1.276	0.0882
GM12878	1	Immune	Allograft rejection	HALLMARK_ALLOGRAFT_REJECTION	195	-1.785	1.42e-07
GM12878	1	Immune	Coagulation	HALLMARK_COAGULATION	138	-1.422	0.0123
GM12878	1	Immune	Complement	HALLMARK_COMPLEMENT	200	-1.678	7.57e-06
GM12878	1	Immune	IL-2/STAT5 signaling	HALLMARK_IL2_STAT5_SIGNALING	197	-1.778	1.16e-07
GM12878	1	Immune	IL-6/JAK/STAT3 signaling	HALLMARK_IL6_JAK_STAT3_SIGNALING	87	-1.77	3.28e-05
GM12878	1	Immune	Inflammatory response	HALLMARK_INFLAMMATORY_RESPONSE	198	-2.016	1.49e-14
GM12878	1	Immune	Interferon alpha response	HALLMARK_INTERFERON_ALPHA_RESPONSE	95	1.254	0.0745
GM12878	1	Immune	Interferon gamma response	HALLMARK_INTERFERON_GAMMA_RESPONSE	196	-1.521	0.000649
GM12878	2	Proliferation	E2F targets	HALLMARK_E2F_TARGETS	196	2.438	3.68e-47
GM12878	2	Proliferation	G2/M checkpoint	HALLMARK_G2M_CHECKPOINT	190	2.346	2.76e-37
GM12878	2	Proliferation	Mitotic spindle	HALLMARK_MITOTIC_SPINDLE	197	1.924	6.99e-13
GM12878	2	Proliferation	MYC targets V1	HALLMARK_MYC_TARGETS_V1	195	2.345	2.65e-37
GM12878	2	Proliferation	MYC targets V2	HALLMARK_MYC_TARGETS_V2	57	2.008	5.53e-09
GM12878	2	Proliferation	p53 pathway	HALLMARK_P53_PATHWAY	195	-1.715	3.03e-06
GM12878	2	DNA damage	DNA repair	HALLMARK_DNA_REPAIR	147	1.55	0.000878
GM12878	2	DNA damage	UV response down	HALLMARK_UV_RESPONSE_DN	139	-0.887	0.909
GM12878	2	DNA damage	UV response up	HALLMARK_UV_RESPONSE_UP	155	1.191	0.179
GM12878	2	Metabolic	Bile acid metabolism	HALLMARK_BILE_ACID_METABOLISM	110	0.702	0.971
GM12878	2	Metabolic	Cholesterol homeostasis	HALLMARK_CHOLESTEROL_HOMEOSTASIS	73	1.163	0.295
GM12878	2	Metabolic	Fatty acid metabolism	HALLMARK_FATTY_ACID_METABOLISM	156	1.462	0.00416
GM12878	2	Metabolic	Glycolysis	HALLMARK_GLYCOLYSIS	198	1.387	0.00874
GM12878	2	Metabolic	Heme metabolism	HALLMARK_HEME_METABOLISM	191	-0.962	0.676
GM12878	2	Metabolic	Oxidative phosphorylation	HALLMARK_OXIDATIVE_PHOSPHORYLATION	185	1.628	9.63e-06
GM12878	2	Metabolic	Xenobiotic metabolism	HALLMARK_XENOBIOTIC_METABOLISM	195	1.196	0.155
GM12878	2	Pathway	Apoptosis	HALLMARK_APOPTOSIS	159	-1.434	0.00264
GM12878	2	Pathway	Hypoxia	HALLMARK_HYPOXIA	194	-1.054	0.336
GM12878	2	Pathway	Protein secretion	HALLMARK_PROTEIN_SECRETION	95	-1.074	0.334
GM12878	2	Pathway	Reactive oxygen species pathway	HALLMARK_REACTIVE_OXYGEN_SPECIES_PATHWAY	48	1.407	0.0624
GM12878	2	Pathway	Unfolded protein response	HALLMARK_UNFOLDED_PROTEIN_RESPONSE	108	1.264	0.129
GM12878	2	Signaling	Androgen response	HALLMARK_ANDROGEN_RESPONSE	96	1.217	0.18
GM12878	2	Signaling	Estrogen response early	HALLMARK_ESTROGEN_RESPONSE_EARLY	193	-0.983	0.63
GM12878	2	Signaling	Estrogen response late	HALLMARK_ESTROGEN_RESPONSE_LATE	195	0.999	0.604
GM12878	2	Signaling	Hedgehog signaling	HALLMARK_HEDGEHOG_SIGNALING	36	0.726	0.909
GM12878	2	Signaling	KRAS signaling down	HALLMARK_KRAS_SIGNALING_DN	194	-1.346	0.00948
GM12878	2	Signaling	KRAS signaling up	HALLMARK_KRAS_SIGNALING_UP	197	-1.732	3.03e-06
GM12878	2	Signaling	mTORC1 signaling	HALLMARK_MTORC1_SIGNALING	195	1.792	4.4e-09
GM12878	2	Signaling	Notch signaling	HALLMARK_NOTCH_SIGNALING	32	0.743	0.909
GM12878	2	Signaling	PI3K/AKT/mTOR signaling	HALLMARK_PI3K_AKT_MTOR_SIGNALING	104	1.108	0.346
GM12878	2	Signaling	TGF-β signaling	HALLMARK_TGF_BETA_SIGNALING	54	-0.889	0.796
GM12878	2	Signaling	TNF-α signaling via NF-κB	HALLMARK_TNFA_SIGNALING_VIA_NFKB	198	-2.008	6.59e-10
GM12878	2	Signaling	WNT/β-catenin signaling	HALLMARK_WNT_BETA_CATENIN_SIGNALING	42	0.739	0.909
GM12878	2	Development	Adipogenesis	HALLMARK_ADIPOGENESIS	194	1.344	0.0194
GM12878	2	Development	Angiogenesis	HALLMARK_ANGIOGENESIS	35	-1.376	0.0992
GM12878	2	Development	Epithelial mesenchymal transition	HALLMARK_EPITHELIAL_MESENCHYMAL_TRANSITION	195	-1.65	1.41e-05
GM12878	2	Development	Myogenesis	HALLMARK_MYOGENESIS	197	-1.121	0.138
GM12878	2	Development	Pancreas beta cells	HALLMARK_PANCREAS_BETA_CELLS	40	-1.105	0.339
GM12878	2	Development	Spermatogenesis	HALLMARK_SPERMATOGENESIS	130	1.772	6.8e-07
GM12878	2	Cellular component	Apical junction	HALLMARK_APICAL_JUNCTION	194	0.973	0.648
GM12878	2	Cellular component	Apical surface	HALLMARK_APICAL_SURFACE	43	-1.323	0.112
GM12878	2	Cellular component	Peroxisome	HALLMARK_PEROXISOME	104	1.31	0.0902
GM12878	2	Immune	Allograft rejection	HALLMARK_ALLOGRAFT_REJECTION	195	-1.81	2.61e-07
GM12878	2	Immune	Coagulation	HALLMARK_COAGULATION	138	-1.472	0.00264
GM12878	2	Immune	Complement	HALLMARK_COMPLEMENT	200	-1.328	0.00874
GM12878	2	Immune	IL-2/STAT5 signaling	HALLMARK_IL2_STAT5_SIGNALING	197	-1.634	3.01e-05
GM12878	2	Immune	IL-6/JAK/STAT3 signaling	HALLMARK_IL6_JAK_STAT3_SIGNALING	87	-1.956	9.63e-06
GM12878	2	Immune	Inflammatory response	HALLMARK_INFLAMMATORY_RESPONSE	198	-1.861	6e-08
GM12878	2	Immune	Interferon alpha response	HALLMARK_INTERFERON_ALPHA_RESPONSE	95	-2.254	2.25e-09
GM12878	2	Immune	Interferon gamma response	HALLMARK_INTERFERON_GAMMA_RESPONSE	196	-2.309	1.4e-15
K562	1	Proliferation	E2F targets	HALLMARK_E2F_TARGETS	197	2.316	1.01e-16
K562	1	Proliferation	G2/M checkpoint	HALLMARK_G2M_CHECKPOINT	193	1.792	2.26e-07
K562	1	Proliferation	Mitotic spindle	HALLMARK_MITOTIC_SPINDLE	198	-1.399	0.00225
K562	1	Proliferation	MYC targets V1	HALLMARK_MYC_TARGETS_V1	195	2.813	4.34e-29
K562	1	Proliferation	MYC targets V2	HALLMARK_MYC_TARGETS_V2	57	2.652	8.1e-12
K562	1	Proliferation	p53 pathway	HALLMARK_P53_PATHWAY	192	-1.57	2.39e-05
K562	1	DNA damage	DNA repair	HALLMARK_DNA_REPAIR	149	-1.047	0.533
K562	1	DNA damage	UV response down	HALLMARK_UV_RESPONSE_DN	137	-1.373	0.0196
K562	1	DNA damage	UV response up	HALLMARK_UV_RESPONSE_UP	155	-1.096	0.386
K562	1	Metabolic	Bile acid metabolism	HALLMARK_BILE_ACID_METABOLISM	110	-0.981	0.67
K562	1	Metabolic	Cholesterol homeostasis	HALLMARK_CHOLESTEROL_HOMEOSTASIS	73	-1.228	0.236
K562	1	Metabolic	Fatty acid metabolism	HALLMARK_FATTY_ACID_METABOLISM	155	-0.921	0.787
K562	1	Metabolic	Glycolysis	HALLMARK_GLYCOLYSIS	197	-0.918	0.787
K562	1	Metabolic	Heme metabolism	HALLMARK_HEME_METABOLISM	193	-1.137	0.289
K562	1	Metabolic	Oxidative phosphorylation	HALLMARK_OXIDATIVE_PHOSPHORYLATION	200	1.103	0.239
K562	1	Metabolic	Xenobiotic metabolism	HALLMARK_XENOBIOTIC_METABOLISM	195	-1.024	0.6
K562	1	Pathway	Apoptosis	HALLMARK_APOPTOSIS	155	-1.727	1.39e-07
K562	1	Pathway	Hypoxia	HALLMARK_HYPOXIA	198	-1.6	5.56e-06
K562	1	Pathway	Protein secretion	HALLMARK_PROTEIN_SECRETION	96	-1.65	0.000135
K562	1	Pathway	Reactive oxygen species pathway	HALLMARK_REACTIVE_OXYGEN_SPECIES_PATHWAY	49	-1.134	0.386
K562	1	Pathway	Unfolded protein response	HALLMARK_UNFOLDED_PROTEIN_RESPONSE	109	-1.116	0.386
K562	1	Signaling	Androgen response	HALLMARK_ANDROGEN_RESPONSE	97	-1.253	0.155
K562	1	Signaling	Estrogen response early	HALLMARK_ESTROGEN_RESPONSE_EARLY	198	-1.019	0.6
K562	1	Signaling	Estrogen response late	HALLMARK_ESTROGEN_RESPONSE_LATE	197	-0.814	0.937
K562	1	Signaling	Hedgehog signaling	HALLMARK_HEDGEHOG_SIGNALING	35	-0.943	0.692
K562	1	Signaling	KRAS signaling down	HALLMARK_KRAS_SIGNALING_DN	193	-0.981	0.677
K562	1	Signaling	KRAS signaling up	HALLMARK_KRAS_SIGNALING_UP	195	-1.24	0.0893
K562	1	Signaling	mTORC1 signaling	HALLMARK_MTORC1_SIGNALING	197	1.388	0.000531
K562	1	Signaling	Notch signaling	HALLMARK_NOTCH_SIGNALING	32	-1.171	0.374
K562	1	Signaling	PI3K/AKT/mTOR signaling	HALLMARK_PI3K_AKT_MTOR_SIGNALING	105	-1.312	0.0768
K562	1	Signaling	TGF-β signaling	HALLMARK_TGF_BETA_SIGNALING	54	-1.661	0.000531
K562	1	Signaling	TNF-α signaling via NF-κB	HALLMARK_TNFA_SIGNALING_VIA_NFKB	199	-1.962	1.76e-17
K562	1	Signaling	WNT/β-catenin signaling	HALLMARK_WNT_BETA_CATENIN_SIGNALING	41	-0.752	0.919
K562	1	Development	Adipogenesis	HALLMARK_ADIPOGENESIS	199	-1.137	0.289
K562	1	Development	Angiogenesis	HALLMARK_ANGIOGENESIS	36	-0.984	0.661
K562	1	Development	Epithelial mesenchymal transition	HALLMARK_EPITHELIAL_MESENCHYMAL_TRANSITION	194	-1.574	1.15e-05
K562	1	Development	Myogenesis	HALLMARK_MYOGENESIS	194	-1.176	0.21
K562	1	Development	Pancreas beta cells	HALLMARK_PANCREAS_BETA_CELLS	40	1.095	0.386
K562	1	Development	Spermatogenesis	HALLMARK_SPERMATOGENESIS	131	-0.767	0.941
K562	1	Cellular component	Apical junction	HALLMARK_APICAL_JUNCTION	196	-1.315	0.0241
K562	1	Cellular component	Apical surface	HALLMARK_APICAL_SURFACE	44	0.678	0.99
K562	1	Cellular component	Peroxisome	HALLMARK_PEROXISOME	104	-0.888	0.787
K562	1	Immune	Allograft rejection	HALLMARK_ALLOGRAFT_REJECTION	195	-0.954	0.728
K562	1	Immune	Coagulation	HALLMARK_COAGULATION	138	-1.658	8.86e-06
K562	1	Immune	Complement	HALLMARK_COMPLEMENT	197	-1.516	0.000107
K562	1	Immune	IL-2/STAT5 signaling	HALLMARK_IL2_STAT5_SIGNALING	198	-1.255	0.0763
K562	1	Immune	IL-6/JAK/STAT3 signaling	HALLMARK_IL6_JAK_STAT3_SIGNALING	87	-1.469	0.0101
K562	1	Immune	Inflammatory response	HALLMARK_INFLAMMATORY_RESPONSE	198	-1.5	0.000152
K562	1	Immune	Interferon alpha response	HALLMARK_INTERFERON_ALPHA_RESPONSE	95	-1.456	0.0112
K562	1	Immune	Interferon gamma response	HALLMARK_INTERFERON_GAMMA_RESPONSE	194	-1.449	0.000649
K562	2	Proliferation	E2F targets	HALLMARK_E2F_TARGETS	197	2.328	2.33e-16
K562	2	Proliferation	G2/M checkpoint	HALLMARK_G2M_CHECKPOINT	193	2.468	3.44e-20
K562	2	Proliferation	Mitotic spindle	HALLMARK_MITOTIC_SPINDLE	198	1.547	0.000848
K562	2	Proliferation	MYC targets V1	HALLMARK_MYC_TARGETS_V1	195	2.695	1.46e-29
K562	2	Proliferation	MYC targets V2	HALLMARK_MYC_TARGETS_V2	57	2.311	1.28e-09
K562	2	Proliferation	p53 pathway	HALLMARK_P53_PATHWAY	192	1.298	0.0349
K562	2	DNA damage	DNA repair	HALLMARK_DNA_REPAIR	149	1.503	0.00281
K562	2	DNA damage	UV response down	HALLMARK_UV_RESPONSE_DN	137	-1.573	0.00348
K562	2	DNA damage	UV response up	HALLMARK_UV_RESPONSE_UP	155	1.681	0.000153
K562	2	Metabolic	Bile acid metabolism	HALLMARK_BILE_ACID_METABOLISM	110	-1.518	0.00757
K562	2	Metabolic	Cholesterol homeostasis	HALLMARK_CHOLESTEROL_HOMEOSTASIS	73	-1.238	0.169
K562	2	Metabolic	Fatty acid metabolism	HALLMARK_FATTY_ACID_METABOLISM	155	-0.956	0.654
K562	2	Metabolic	Glycolysis	HALLMARK_GLYCOLYSIS	197	-0.854	0.88
K562	2	Metabolic	Heme metabolism	HALLMARK_HEME_METABOLISM	193	2.038	1.47e-09
K562	2	Metabolic	Oxidative phosphorylation	HALLMARK_OXIDATIVE_PHOSPHORYLATION	200	2.048	6.59e-10
K562	2	Metabolic	Xenobiotic metabolism	HALLMARK_XENOBIOTIC_METABOLISM	195	-1.416	0.0087
K562	2	Pathway	Apoptosis	HALLMARK_APOPTOSIS	155	-0.92	0.722
K562	2	Pathway	Hypoxia	HALLMARK_HYPOXIA	198	1.244	0.0615
K562	2	Pathway	Protein secretion	HALLMARK_PROTEIN_SECRETION	96	-0.847	0.851
K562	2	Pathway	Reactive oxygen species pathway	HALLMARK_REACTIVE_OXYGEN_SPECIES_PATHWAY	49	1.221	0.207
K562	2	Pathway	Unfolded protein response	HALLMARK_UNFOLDED_PROTEIN_RESPONSE	109	1.861	1.23e-05
K562	2	Signaling	Androgen response	HALLMARK_ANDROGEN_RESPONSE	97	-1.408	0.0319
K562	2	Signaling	Estrogen response early	HALLMARK_ESTROGEN_RESPONSE_EARLY	198	-1.111	0.258
K562	2	Signaling	Estrogen response late	HALLMARK_ESTROGEN_RESPONSE_LATE	197	-1.091	0.28
K562	2	Signaling	Hedgehog signaling	HALLMARK_HEDGEHOG_SIGNALING	35	-0.812	0.838
K562	2	Signaling	KRAS signaling down	HALLMARK_KRAS_SIGNALING_DN	193	-1.514	0.00171
K562	2	Signaling	KRAS signaling up	HALLMARK_KRAS_SIGNALING_UP	195	-1.608	0.000154
K562	2	Signaling	mTORC1 signaling	HALLMARK_MTORC1_SIGNALING	197	1.621	0.000148
K562	2	Signaling	Notch signaling	HALLMARK_NOTCH_SIGNALING	32	-1.167	0.28
K562	2	Signaling	PI3K/AKT/mTOR signaling	HALLMARK_PI3K_AKT_MTOR_SIGNALING	105	1.003	0.517
K562	2	Signaling	TGF-β signaling	HALLMARK_TGF_BETA_SIGNALING	54	-0.914	0.705
K562	2	Signaling	TNF-α signaling via NF-κB	HALLMARK_TNFA_SIGNALING_VIA_NFKB	199	1.715	3.55e-05
K562	2	Signaling	WNT/β-catenin signaling	HALLMARK_WNT_BETA_CATENIN_SIGNALING	41	0.777	0.88
K562	2	Development	Adipogenesis	HALLMARK_ADIPOGENESIS	199	1.103	0.254
K562	2	Development	Angiogenesis	HALLMARK_ANGIOGENESIS	36	-1.201	0.254
K562	2	Development	Epithelial mesenchymal transition	HALLMARK_EPITHELIAL_MESENCHYMAL_TRANSITION	194	-1.448	0.00655
K562	2	Development	Myogenesis	HALLMARK_MYOGENESIS	194	-1.313	0.0403
K562	2	Development	Pancreas beta cells	HALLMARK_PANCREAS_BETA_CELLS	40	-0.882	0.722
K562	2	Development	Spermatogenesis	HALLMARK_SPERMATOGENESIS	131	1.269	0.0739
K562	2	Cellular component	Apical junction	HALLMARK_APICAL_JUNCTION	196	-1.567	0.000644
K562	2	Cellular component	Apical surface	HALLMARK_APICAL_SURFACE	44	-1.544	0.0177
K562	2	Cellular component	Peroxisome	HALLMARK_PEROXISOME	104	-1.125	0.276
K562	2	Immune	Allograft rejection	HALLMARK_ALLOGRAFT_REJECTION	195	-1.946	1.61e-08
K562	2	Immune	Coagulation	HALLMARK_COAGULATION	138	-1.92	2.25e-06
K562	2	Immune	Complement	HALLMARK_COMPLEMENT	197	-1.715	4.29e-05
K562	2	Immune	IL-2/STAT5 signaling	HALLMARK_IL2_STAT5_SIGNALING	198	-1.485	0.00283
K562	2	Immune	IL-6/JAK/STAT3 signaling	HALLMARK_IL6_JAK_STAT3_SIGNALING	87	-1.513	0.0102
K562	2	Immune	Inflammatory response	HALLMARK_INFLAMMATORY_RESPONSE	198	-1.465	0.00401
K562	2	Immune	Interferon alpha response	HALLMARK_INTERFERON_ALPHA_RESPONSE	95	-1.967	8.03e-06
K562	2	Immune	Interferon gamma response	HALLMARK_INTERFERON_GAMMA_RESPONSE	194	-1.838	1.28e-06

### Sheet: Table S3
Run	Links called (FDR < 0.05)	eQTL-supported pairs found (n, of 1,324)	eQTL-supported pairs found (%)	eQTL-supported pairs on an ASCA peak found (n, of 254)	eQTL-supported pairs on an ASCA peak found (%)
CREMAP	15333	232	17.5	61	24
scMultiMap + sample	7618	118	8.9	26	10.2
fasthurdle + sample	1986	28	2.1	3	1.2
Signac	5681	150	11.3	36	14.2
FigR	4466	134	10.1	34	13.4
